# MEGAHIT k-mer range tuning trades computational efficiency for improved recovery of functional genes across cave sediment and wastewater metagenomes

**DOI:** 10.64898/2026.07.17.739120

**Authors:** Alina Cărunta, Horia Leonard Banciu, Alexandru Eugeniu Mizeranschi

## Abstract

Shotgun metagenomics is a powerful approach for profiling complex microbial ecosystems and discovering functional genes, including antimicrobial resistance genes (ARGs) and biosynthetic gene clusters (BGCs). De novo assembly with tools such as MEGAHIT commonly uses multiple k-mer lengths, but the effect of reduced k-mer sets on functional gene recovery has received limited attention. Here, we quantify the trade-off between assembly speed and functional-gene recovery using 17 cave sediment metagenomes and 10 wastewater metagenomes assembled under 19 MEGAHIT k-mer scenarios. In cave metagenomes, finer-grained k-mer ranges recovered more BGCs and, in several pairwise comparisons, more ARGs, but required longer runtimes. In wastewater metagenomes, finer-grained settings most clearly affected ARG recovery, whereas BGC counts did not differ significantly after Friedman testing. These results indicate that reduced k-mer sets can lower computational cost but may miss biologically relevant functional signal, depending on the dataset and downstream target. The study provides a quantitative basis for selecting MEGAHIT k-mer parameters according to whether computational efficiency or functional gene discovery is the primary aim.
