## Supplementary Tables for "MEGAHIT k-mer range tuning trades computational efficiency for improved recovery of functional genes across cave sediment and wastewater metagenomes"

### Sheet: Table S1
Table S1: Cave sediment metagenome samples from NCBI SRA employed in this study
SRA Run	SRA Study	Bioproject Accession	Biosample Accession	Sample ID	Spots	Bases	AvgSpotLen
SRR34586984	SRP346668	PRJNA777757	SAMN50024894	PC2	234611452	70383435600	300
SRR34586983	SRP346668	PRJNA777757	SAMN50024895	PCG2	198638757	59591627100	300
SRR34586982	SRP346668	PRJNA777757	SAMN50024896	PCL1	185661864	55698559200	300
SRR34586981	SRP346668	PRJNA777757	SAMN50024897	PCL2	204037433	61211229900	300
SRR34586979	SRP346668	PRJNA777757	SAMN50024898	PCL3	199821940	59946582000	300
SRR34586978	SRP346668	PRJNA777757	SAMN50024899	PF1	190683754	57205126200	300
SRR34586977	SRP346668	PRJNA777757	SAMN50024900	PF2	183646282	55093884600	300
SRR34586980	SRP346668	PRJNA777757	SAMN50024901	PF2M	177508309	53252492700	300
SRR34586976	SRP346668	PRJNA777757	SAMN50024902	PF4	174774067	52432220100	300
SRR29686276	SRP346668	PRJNA777757	SAMN22875101	PM1	223673165	67101949500	300
SRR16971108	SRP346668	PRJNA777757	SAMN22875102	PM2	230956676	69287002800	300
SRR16971107	SRP346668	PRJNA777757	SAMN22875103	PM3	172169259	51650777700	300
SRR16971106	SRP346668	PRJNA777757	SAMN22875104	PM4	201560710	60468213000	300
SRR16971105	SRP346668	PRJNA777757	SAMN22875105	PM6	170867061	51260118300	300
SRR16971104	SRP346668	PRJNA777757	SAMN22875106	PM7	309420578	92826173400	300
SRR16971103	SRP346668	PRJNA777757	SAMN22875107	PM8	199052623	59715786900	300
SRR34586975	SRP346668	PRJNA777757	SAMN50024903	PU6	178996803	53699040900	300
Notes:
Bases = total number of sequenced bases
Spots = total number of read pairs
AvgSpotLen = average length of one read pair
Bases = Spots * AvgSpotLen

### Sheet: Table S2
Table S2: University wastewater metagenome samples from NCBI SRA employed in this study
SRA Run	SRA Study	Bioproject Accession	Biosample Accession	Sample ID	Spots	Bases	AvgSpotLen
SRR21374448	SRP395024	PRJNA875025	SAMN30613559	HAL_15	2753702	831618004	302
SRR21374484	SRP395024	PRJNA875025	SAMN30613631	WEB_15	1812177	547277454	302
SRR21374521	SRP395024	PRJNA875025	SAMN30613619	STE_15	1853631	559796562	302
SRR21374544	SRP395024	PRJNA875025	SAMN30613538	DAR_19	1933858	584025116	302
SRR21374546	SRP395024	PRJNA875025	SAMN30613536	DAR_15	1975571	596622442	302
SRR21374572	SRP395024	PRJNA875025	SAMN30613468	BAK_19	2003833	605157566	302
SRR21374582	SRP395024	PRJNA875025	SAMN30613503	CHE_19	2335683	705376266	302
SRR21374592	SRP395024	PRJNA875025	SAMN30613576	LAC_15	2548874	769759948	302
SRR21374601	SRP395024	PRJNA875025	SAMN30613567	KWC_19	2707674	817717548	302
SRR21374613	SRP395024	PRJNA875025	SAMN30613600	REG_19	2359528	712577456	302
Notes:
Bases = total number of sequenced bases
Spots = total number of read pairs
AvgSpotLen = average length of one read pair
Bases = Spots * AvgSpotLen

### Sheet: Table S3
Table S3: List of scenario pairs where parameter k-min varies and parameters k-max and k-step have the same values
k21_101_04__k41_101_04
k21_101_10__k31_101_10
k21_101_10__k41_101_10
k21_101_20__k41_101_20
k21_111_10__k31_111_10
k21_111_10__k41_111_10
k21_121_04__k41_121_04
k21_121_10__k31_121_10
k21_121_10__k41_121_10
k21_121_20__k41_121_20
k31_101_10__k41_101_10
k31_111_10__k41_111_10
k31_121_10__k41_121_10

### Sheet: Table S4
Table S4: List of scenario pairs where parameter k-max varies and parameters k-min and k-step have the same values
k21_101_04__k21_121_04
k21_101_10__k21_111_10
k31_101_10__k31_121_10
k21_101_20__k21_121_20
k21_111_10__k21_121_10
k21_101_10__k21_121_10
k31_101_10__k31_111_10
k31_111_10__k31_121_10
k41_101_10__k41_111_10
k41_101_10__k41_121_10
k41_111_10__k41_121_10

### Sheet: Table S5
Table S5: List of scenario pairs where parameter k-step varies and parameters k-min and k-max have the same values
k21_101_04__k21_101_10
k21_101_04__k21_101_20
k21_101_10__k21_101_20
k21_121_04__k21_121_10
k21_121_04__k21_121_20
k21_121_10__k21_121_20
k31_111_04__k31_111_10
k31_111_04__k31_111_20
k31_111_10__k31_111_20
k41_101_04__k41_101_10
k41_101_04__k41_101_20
k41_101_10__k41_101_20
k41_121_04__k41_121_20
k41_121_04__k41_121_10
k41_121_10__k41_121_20

### Sheet: Table S6
Table S6: List of scenario pairs containing one scenario with a k-step of 20 similar to Qayyum et al.
k21_101_04__k21_101_20
k21_121_04__k21_121_20
k41_101_04__k41_101_20
k31_111_04__k31_111_20
k41_121_04__k41_121_20
k41_101_10__k41_101_20
k21_121_10__k21_121_20
k31_111_10__k31_111_20
k21_101_10__k21_101_20
k41_121_10__k41_121_20

### Sheet: Table S7
Table S7: Conover's significant statistics for pairwise scenarios using cave samples
scenario	megahit_s	contigs	rRNA_genes	L50	max_contig	N50	total_bp	ARG	BGC	BGC_len
k21_101_04__k21_101_10	15.785	17.008	3.602	11.063	-1.634	0.253	10.792	5.882	8.839	-2.174
k21_101_04__k21_101_20	28.713	31.691	6.759	21.47	-2.818	1.545	23.947	8.053	16.704	-3.733
k21_101_04__k21_121_04	-0.601	-3.671	-15.097	-0.164	-1.916	-8.511	-5.653	-3.711	-3.608	-3.364
k21_101_04__k41_101_04	7.967	13.827	-1.255	3.032	-0.338	6.208	14.8	4.178	9.597	3.2
k21_101_10__k21_101_20	12.928	14.683	3.157	10.407	-1.184	1.292	13.156	2.171	7.865	-1.559
k21_101_10__k21_111_10	-2.706	-6.363	-8.419	-1.393	-2.668	-4.775	-5.139	-4.412	-4.329	-1.723
k21_101_10__k21_121_10	-4.66	-10.156	-14.976	-2.213	-4.96	-8.427	-11.203	-5.999	-8.623	-3.569
k21_101_10__k31_101_10	12.177	-1.591	-2.024	-2.54	-0.15	2.135	0.822	-0.14	-0.108	2.625
k21_101_10__k41_101_10	19.092	8.443	-0.85	2.622	0.751	4.888	10.586	-0.537	6.169	3.364
k21_101_20__k21_121_20	-4.209	-5.873	-12.466	-1.967	-2.912	-7.697	-8.222	-2.964	-5.592	-2.748
k21_101_20__k41_101_20	15.033	0.612	-1.862	-1.147	1.465	2.472	0.925	-0.303	0.902	4.635
k21_111_10__k21_121_10	-1.954	-3.793	-6.557	-0.819	-2.292	-3.652	-6.064	-1.587	-4.293	-1.846
k21_111_10__k31_111_10	9.471	-2.202	-1.376	-2.213	1.672	1.433	0.308	1.541	-0.108	0.985
k21_111_10__k41_111_10	17.739	8.932	-1.457	3.278	1.578	5.843	8.119	0.84	5.628	3.61
k21_121_04__k21_121_10	11.726	10.523	3.724	9.014	-4.678	0.337	5.242	3.595	3.824	-2.379
k21_121_04__k21_121_20	25.105	29.489	9.39	19.667	-3.814	2.36	21.378	8.8	14.72	-3.118
k21_121_04__k41_121_04	4.961	6.118	-1.821	3.196	-4.396	8.09	6.681	1.914	4.329	3.528
k21_121_10__k21_121_20	13.379	18.966	5.666	10.653	0.864	2.022	16.136	5.205	10.896	-0.738
k21_121_10__k31_121_10	7.817	-1.346	-1.417	-1.803	1.09	0.618	0.617	-0.093	0.216	0.533
k21_121_10__k41_121_10	16.837	7.342	-2.064	3.77	0.47	4.719	8.531	-0.7	5.845	2.748
k21_121_20__k41_121_20	16.085	2.08	-4.088	0.492	-0.301	1.18	3.7	-0.817	0.649	3.282
k31_101_10__k31_111_10	-5.412	-6.975	-7.771	-1.065	-0.845	-5.478	-5.653	-2.731	-4.329	-3.364
k31_101_10__k31_121_10	-9.02	-9.911	-14.369	-1.475	-3.72	-9.944	-11.408	-5.952	-8.298	-5.661
k31_101_10__k41_101_10	6.915	10.034	1.174	5.163	0.902	2.753	9.764	-0.397	6.278	0.738
k31_111_04__k31_111_10	19.994	10.156	4.088	8.44	-0.714	-4.242	8.942	4.108	4.943	-3.487
k31_111_04__k31_111_20	36.68	26.674	8.5	19.093	-1.954	-6.742	20.247	6.302	11.834	-5.251
k31_111_10__k31_111_20	16.687	16.519	4.412	10.653	-1.24	-2.5	11.306	2.194	6.891	-1.764
k31_111_10__k31_121_10	-3.608	-2.937	-6.597	-0.41	-2.874	-4.466	-5.756	-3.221	-3.969	-2.297
k31_111_10__k41_111_10	8.268	11.135	-0.081	5.49	-0.094	4.41	7.811	-0.7	5.736	2.625
k31_121_10__k41_121_10	9.02	8.688	-0.648	5.572	-0.62	4.101	7.914	-0.607	5.628	2.215
k41_101_04__k41_101_10	26.909	11.624	4.007	10.653	-0.545	-1.067	6.578	1.167	5.412	-2.01
k41_101_04__k41_101_20	35.778	18.476	6.152	17.291	-1.014	-2.191	10.072	3.571	8.009	-2.297
k41_101_10__k41_101_20	8.869	6.852	2.145	6.638	-0.47	-1.124	3.494	2.404	2.598	-0.287
k41_101_10__k41_111_10	-4.059	-5.873	-9.026	-0.738	-1.841	-3.82	-7.606	-3.034	-4.871	-1.477
k41_101_10__k41_121_10	-6.915	-11.257	-16.19	-1.065	-5.241	-8.596	-13.258	-6.162	-8.947	-4.184
k41_111_10__k41_121_10	-2.856	-5.384	-7.164	-0.328	-3.4	-4.775	-5.653	-3.128	-4.077	-2.707
k41_121_04__k41_121_10	23.602	11.747	3.481	9.588	0.188	-3.034	7.092	0.98	5.34	-3.159
k41_121_04__k41_121_20	36.229	25.451	7.124	16.963	0.282	-4.551	18.397	6.069	11.04	-3.364
k41_121_10__k41_121_20	12.628	13.704	3.643	7.375	0.094	-1.517	11.306	5.088	5.7	-0.205

### Sheet: Table S8
Table S8: Conover's significant statistics for pairwise scenarios using wastewater samples
scenario	megahit_s	contigs	rRNA_genes	L50	max_contig	N50	total_bp	ARG	BGC_len
k21_101_04__k21_101_10	29.912	5.655	0.889	3.517	-1.139	1.228	8.055	1.303	0
k21_101_04__k21_101_20	66.578	13.84	3.202	7.365	0.173	4.036	21.995	5.319	0.435
k21_101_04__k21_121_04	-5.789	-1.488	-4.892	0.796	-3.614	-5.616	-4.957	-3.22	-0.717
k21_101_04__k41_101_04	13.509	19.197	0.385	5.275	2.5	22.112	41.202	6.947	2.348
k21_101_10__k21_101_20	36.666	8.185	2.313	3.848	1.312	2.808	13.941	4.016	0.435
k21_101_10__k21_111_10	-6.754	-2.083	-2.194	0.63	-0.965	-4.212	-3.718	-2.46	-0.13
k21_101_10__k21_121_10	-11.579	-3.274	-5.188	0.564	-1.757	-6.493	-8.674	-4.197	0.761
k21_101_10__k31_101_10	15.438	8.929	0	1.991	2.747	11.758	20.756	3.148	2.022
k21_101_10__k41_101_10	30.394	16.965	0.741	5.01	2.995	20.884	39.034	5.463	2.739
k21_101_20__k21_121_20	-8.202	-4.167	-4.21	-0.763	-2.747	-4.914	-11.772	-4.414	-0.674
k21_101_20__k41_101_20	14.474	11.459	-1.897	2.92	1.386	19.655	28.811	3.582	2.739
k21_111_10__k21_121_10	-4.825	-1.191	-2.994	-0.066	-0.792	-2.281	-4.957	-1.737	0.891
k21_111_10__k31_111_10	13.991	7.069	0.208	-0.398	2.475	10.881	18.278	2.279	2.087
k21_111_10__k41_111_10	29.429	16.221	-0.148	2.024	3.267	21.937	35.007	5.753	1.956
k21_121_04__k21_121_10	24.123	3.869	0.593	3.284	0.718	0.351	4.337	0.326	1.478
k21_121_04__k21_121_20	64.166	11.161	3.884	5.806	1.04	4.738	15.18	4.125	0.478
k21_121_04__k41_121_04	13.991	11.533	-0.415	0.232	3.341	20.006	30.36	6.585	2.674
k21_121_10__k21_121_20	40.043	7.292	3.291	2.521	0.322	4.387	10.843	3.799	-1
k21_121_10__k31_121_10	13.509	5.655	-0.623	-1.659	1.584	9.301	16.109	3.112	0.217
k21_121_10__k41_121_10	25.57	13.84	0.148	0.365	2.648	20.357	34.077	6.838	0.391
k21_121_20__k41_121_20	17.851	12.947	-1.957	1.991	3.218	18.778	33.767	4.197	2.369
k31_101_10__k31_111_10	-8.202	-3.944	-1.986	-1.758	-1.238	-5.089	-6.196	-3.329	-0.065
k31_101_10__k31_121_10	-13.509	-6.548	-5.811	-3.085	-2.921	-8.95	-13.321	-4.233	-1.043
k31_101_10__k41_101_10	14.956	8.036	0.741	3.019	0.248	9.126	18.278	2.316	0.717
k31_111_04__k31_111_10	33.772	5.283	1.393	3.815	0.347	-1.404	8.055	0.253	1.174
k31_111_04__k31_111_20	67.543	12.798	1.601	8.394	0.47	1.755	19.207	5.536	0.348
k31_111_10__k31_111_20	33.772	7.515	0.208	4.578	0.124	3.159	11.153	5.282	-0.826
k31_111_10__k31_121_10	-5.307	-2.604	-3.825	-1.327	-1.683	-3.861	-7.125	-0.905	-0.978
k31_111_10__k41_111_10	15.438	9.152	-0.356	2.422	0.792	11.056	16.729	3.473	-0.13
k31_121_10__k41_121_10	12.061	8.185	0.771	2.024	1.064	11.056	17.968	3.727	0.174
k41_101_04__k41_101_10	46.798	3.423	1.245	3.251	-0.644	0	5.886	-0.181	0.391
k41_101_04__k41_101_20	67.543	6.101	0.919	5.01	-0.941	1.579	9.604	1.954	0.826
k41_101_10__k41_101_20	20.745	2.679	-0.326	1.758	-0.297	1.579	3.718	2.135	0.435
k41_101_10__k41_111_10	-7.719	-2.828	-3.083	-2.356	-0.693	-3.159	-7.745	-2.171	-0.913
k41_101_10__k41_121_10	-16.403	-6.399	-5.781	-4.081	-2.104	-7.02	-13.631	-2.822	-1.587
k41_111_10__k41_121_10	-8.684	-3.572	-2.698	-1.725	-1.411	-3.861	-5.886	-0.651	-0.674
k41_121_04__k41_121_10	35.701	6.176	1.156	3.417	0.025	0.702	8.055	0.579	-0.804
k41_121_04__k41_121_20	68.026	12.575	2.342	7.564	0.916	3.51	18.588	1.737	0.174
k41_121_10__k41_121_20	32.324	6.399	1.186	4.147	0.891	2.808	10.533	1.158	0.978

### Sheet: Table S9
Table S9: Thematic Summary of Significant Effects from Pairwise Scenario Comparisons on Assembly and Gene Discovery Metrics using Cave Samples
Cluster No.	Parameter Varied	Comparison Type	No. of Pairs / Cluster	megahit_s	N50	contigs	ARG	BGC
1	k-max	Low vs. High	5 / 11	Significantly higher for High (4/5 pairs)	Significantly higher for High	Significantly higher for High	Significantly higher for High (4/5 pairs)	Significantly higher for High (4/5 pairs)
1	k-max	Low vs. Medium	3 / 11	Significantly higher for Medium	Significantly higher for Medium	Significantly higher for Medium	Mixed (1/3 significant pair for Medium)	Significantly higher for Medium
1	k-max	Medium vs. High	3 / 11	No significant difference	Significantly higher for High (2/3 pairs)	Significantly higher for High (2/3 pairs)	No significant difference	Significantly higher for High
2	k-step	Fine vs. Coarse	5 / 5	Significantly higher for Fine	Mixed (2/5 significant pairs for Coarse)	Significantly higher for Fine	Significantly higher for Fine (4/5 pairs)	Significantly higher for Fine
3	k-min	Low vs. High	2 / 5	Significantly higher for Low	No significant difference	No significant difference	No significant difference	No significant difference
3	k-min	Low vs. Medium	3 / 5	Significantly higher for Low	No significant difference	No significant difference	No significant difference	No significant difference
4	k-min	Low vs. High	5 / 18	Significantly higher for Low	Significantly higher for Low	Significantly higher for Low	Mixed (1/5 significant pair for Low)	Significantly higher for Low
4	k-min	Medium vs. High	3 / 18	Significantly higher for Medium	Significantly higher for Medium (2/3 pairs)	Significantly higher for Medium	No significant difference	Significantly higher for Medium
4	k-step	Fine vs. Medium	5 / 18	Significantly higher for Fine	Mixed (1/5 significant pair for Medium)	Significantly higher for Fine	Mixed (2/5 significant pairs for Fine)	Significantly higher for Fine
4	k-step	Medium vs. Coarse	5 / 18	Significantly higher for Medium	No significant difference	Significantly higher for Medium	Mixed (2/5 significant pairs for Medium)	Significantly higher for Medium (4/5 pairs)
Notes:
For the parameter k-min, values for low k-min = 21, medium k-min = 31 and high k-min= 41.
For the parameter k-max, values for low k-max = 101, medium k-max = 111 and high k-min= 121.
For the parameter k-step, values for fine k-step = 4, medium k-step = 10 and coarse k-step= 20.

### Sheet: Table S10
Table S10: Thematic Summary of Significant Effects from Pairwise Scenario Comparisons on Assembly and Gene Discovery Metrics using Wastewater Samples
Cluster No.	Parameter Varied	Comparison Type	No. of Pairs / Cluster	megahit_s	N50	contigs	ARG
1	k-max	Low vs. High	5 / 11	Significantly higher for High	Significantly higher for High	Significantly higher for High (3/5 pairs)	Significantly higher for High (3/5 pairs)
1	k-max	Low vs. Medium	3 / 11	Significantly higher for Medium	Significantly higher for Medium (2/3 pairs)	Mixed (1/3 significantl pair for Medium)	No significant difference
1	k-max	Medium vs. High	3 / 11	Significantly higher for High	Significantly higher for High (2/3 pairs)	No significant difference	No significant difference
2	k-min	Low vs. High	7 / 13	Significantly higher for Low	Significantly higher for Low	Significantly higher for Low	Significantly higher for Low (6/7 pairs)
2	k-min	Low vs. Medium	3 / 13	Significantly higher for Low	Significantly higher for Low	Significantly higher for Low	No significant difference
2	k-min	Medium vs. High	3 / 13	Significantly higher for Medium	Significantly higher for Medium	Significantly higher for Medium	Mixed (1/3 significant pair for Medium)
3	k-step	Fine vs. Coarse	5 / 15	Significantly higher for Fine	Mixed (2/5 significant pairs for Fine)	Significantly higher for Fine	Significantly higher for Fine (3/5 pairs)
3	k-step	Fine vs. Medium	5 / 15	Significantly higher for Fine	No significant difference	Significantly higher for Fine (4/5 pairs)	No significant difference
3	k-step	Medium vs. Coarse	5 / 15	Significantly higher for Medium	Mixed (1/5 significant pair for Medium)	Significantly higher for Medium (4/5 pairs)	Significantly hihgher for Medium (3/5 pairs)
Notes:
For the parameter k-min, values for low k-min = 21, medium k-min = 31 and high k-min= 41.
For the parameter k-max, values for low k-max = 101, medium k-max = 111 and high k-min= 121.
For the parameter k-step, values for fine k-step = 4, medium k-step = 10 and coarse k-step= 20.
